# Detection of Chemotherapy-Resistant Pancreatic Cancer Using a Glycan Biomarker

**DOI:** 10.1101/2020.06.01.128082

**Authors:** ChongFeng Gao, Luke Wisniewski, Ying Liu, Ben Staal, Ian Beddows, Dennis Plenker, Mohammed Aldakkak, Johnathan Hall, Daniel Barnett, Mirna Kheir Gouda, Peter Allen, Richard Drake, Amer Zureikat, Ying Huang, Douglas Evans, Aatur Singhi, Randall E. Brand, David A. Tuveson, Susan Tsai, Brian B. Haab

**Author notes:** Corresponding Author Brian B. Haab, PhD, Van Andel Institute, 333 Bostwick NE, Grand Rapids, MI 49503. Author Contributions B.H. and C.G. conceived and designed the experiments. C.G., L.W., Y.L., and B.S. conducted most of the laboratory experiments. J.H. and D.B. assisted in data analysis. I.B. analyzed the RNA-seq data and performed bioinformatic analysis. D.P and D.A.T generated organoids slides and conditional media. H.Y. performed statistical analyses and assisted in data interpretation. M.A. and S.C provided patient serum samples and contribute to data analysis. M.K.G., P.A., R.D., A.Z., D.E., A.S., and R.E.B provided specimen resources and assisted in data interpretation. B.H. wrote the manuscript, and all authors reviewed and commented on the manuscript.

## Abstract

**Background and Aims:** A subset of pancreatic ductal adenocarcinomas (PDACs) is highly resistant to systemic chemotherapy, but no markers are available in clinical settings to identify this subset. We hypothesized that chemotherapy-resistant PDACs express a glycan biomarker called sTRA. *Methods*. We tested this marker to identify treatment-resistant PDAC in multiple systems: sets of cell lines, organoids, and isogenic cell lines; primary tumors; and blood plasma from cohorts of human subjects. *Results*. Among a panel of 27 cell lines, high levels of cell-surface sTRA identified higher resistance to seven chemotherapeutics used against PDAC. Using primary tumors from two different cohorts, patients who were positive for a gene-expression classifier for sTRA received no statistically significant benefit from adjuvant chemotherapy, in contrast to those negative for the signature. In another cohort, using direct measurements of sTRA in tissue microarrays by quantitative immunofluorescence, patients who were high in sTRA again had no statistically significant benefit from adjuvant chemotherapy. Further, a blood-plasma test for the sTRA glycan identified the PDACs that showed rapid relapse following neoadjuvant chemotherapy. This blood test performed with 96% specificity and 56% sensitivity in a blinded cohort using samples collected before the start of treatment. *Conclusion*. These findings establish that tissue or plasma sTRA can identify PDACs that are resistant to neoadjuvant or adjuvant chemotherapy. This capability could help apply systemic treatments more precisely and facilitate biomarker-guided trials targeting resistant PDAC.
