## Supplementary material for "Detection of Chemotherapy-Resistant Pancreatic Cancer Using a Glycan Biomarker": TableS2

### Sheet: Key
Supplemental table 2. TMA data and analyses
Supplemental table 2A TMA information
	Summary information for all TMAs used.
Supplemental table 2B MSKCC TMA data
	Data used in the analysis of the Memorial Sloan Kettering Cancer Center TMAs
Supplemental table 2C Data and analysis for UPMC TMA Panc-CA4
	Marker and threshold summary for the University of Pittsburgh Medical Center Panc-CA4 TMA. Call groupings are also summarized.
Supplemental 2D Data and analysis for UPMC TMA Panc-CA6
	Marker and threshold summary for the University of Pittsburgh Medical Center Panc-CA6 TMA. Call groupings are also summarized.

### Sheet: 2A. TMA Information
Supplemental table 2A
Source	MSKCC			UPMC
TMA	TMA1	TMA2	TMA3	Panc-CA4	Panc-CA6
Cases, N	36	37	34	40	41
Adjuvant, N (%)	25 (69.4)	27 (73)	29 (85.3)	-	-
Non-adjuvant, N (%)	11 (30.6)	10 (27)	5 (14.7)	-	-
OS-Short, N	11	18	15	16	29
Adjuvant, N (%)	6 (54.5)	16 (88.9)	14 (93.3)	-	-
Non-adjuvant, N (%)	5 (45.5)	2 (11.1)	1 (7.7)	-	-
OS-Long, N	25	19	19	24	12
Adjuvant, N (%)	19 (76)	11 (57.9)	15 (78.9)	-	-
Non-adjuvant, N (%)	6 (24)	8 (42.1)	4 (21.1)	-	-
Cores/patient, N	3	3	3	2	2
MSKCC, Memorial Sloan Kettering Cancer Center
UPMC, University of Pittsburgh Medical Center

### Sheet: 2B. MSKCC TMA Data
Supplemental table 2B
Therapy	ID	Survival class	TMA	CA19-9 Signal % Pixels	sTRA Signal % Pixels	Included in analysis (1 = Yes, 0 = No)
None	Patient 1	Short	TMA1	0.40591	0.0044951	1
Adjuvant	Patient 2	Long	TMA1	10.3849	0.38163	1
Palliative	Patient 3	Long	TMA1	11.8687	6.918	0
Adjuvant	Patient 4	Long	TMA1	1.8883	0.071076	1
Adjuvant	Patient 5	Long	TMA1	0.15414	0.0053339	1
Palliative	Patient 6	Long	TMA1	8.7138	0.076049	0
None	Patient 7	Short	TMA1	4.2259	0.14601	1
None	Patient 8	Long	TMA1	13.139	10.8802	1
Palliative	Patient 9	Short	TMA1	14.8706	1.0659	0
Adjuvant	Patient 10	Long	TMA1	12.1489	6.7558	1
Palliative	Patient 11	Long	TMA1	8.7495	5.5323	0
Unknown	Patient 12	Short	TMA1	17.132	8.3712	0
Palliative	Patient 13	Long	TMA1	4.4004	0.049001	0
Adjuvant	Patient 14	Long	TMA1	2.1315	0.51598	1
Palliative	Patient 15	Short	TMA1	21.2848	30.0189	0
Adjuvant	Patient 16	Short	TMA1	0.12003	19.0318	1
Adjuvant	Patient 17	Long	TMA1	9.3855	0.18915	1
Palliative	Patient 18	Long	TMA1	13.879	6.0893	0
Palliative	Patient 19	Short	TMA1	1.2999	5.4771	0
None	Patient 20	Long	TMA1	4.001	9.556	1
Palliative	Patient 21	Short	TMA1	11.5882	5.0409	0
None	Patient 22	Short	TMA1	0.69677	15.331	1
Adjuvant	Patient 23	Long	TMA1	7.3149	1.1917	1
None	Patient 24	Short	TMA1	0.88073	22.2577	1
Adjuvant	Patient 25	Long	TMA1	11.7609	3.2269	1
Adjuvant	Patient 26	Long	TMA1	17.7658	17.0823	1
None	Patient 27	Long	TMA1	15.265	19.0683	1
Adjuvant	Patient 28	Long	TMA1	7.624	1.4173	1
Palliative	Patient 29	Long	TMA1	0.15302	0.43544	0
Adjuvant	Patient 30	Long	TMA1	1.3211	1.3682	1
Adjuvant	Patient 31	Short	TMA1	0.060333	15.0486	1
Possible Palliative	Patient 32	Short	TMA1	2.7982	0.37325	0
Adjuvant	Patient 33	Long	TMA1	0.043	15.7264	1
Adjuvant	Patient 34	Long	TMA1	0.74044	0.1262	1
None	Patient 35	Long	TMA1	19.3251	13.0857	1
Possible Palliative	Patient 36	Long	TMA1	5.7365	16.7663	0
Adjuvant	Patient 37	Long	TMA1	8.4523	12.4601	1
Adjuvant	Patient 38	Short	TMA1	12.1877	7.2678	1
None	Patient 39	Long	TMA1	11.4187	0.11767	1
None	Patient 40	No Info	TMA1	5.5686	0.66159	0
Adjuvant	Patient 41	Short	TMA1	8.9925	3.3563	1
Adjuvant	Patient 42	Long	TMA1	13.5345	5.584	1
Adjuvant	Patient 43	Short	TMA1	0.37888	8.9453	1
Palliative	Patient 44	Long	TMA1	8.6032	2.9088	0
Adjuvant	Patient 45	Long	TMA1	0.48948	0.084132	1
None	Patient 46	Long	TMA1	17.8172	12.9825	1
Adjuvant	Patient 47	Short	TMA1	0.169	18.7958	1
Unknown	Patient 48	Long	TMA1	22.6561	14.9195	0
None	Patient 49	Short	TMA1	13.6698	1.3191	1
Adjuvant	Patient 50	Long	TMA1	9.1788	0.37925	1
Adjuvant	Patient 51	Long	TMA1	16.5326	8.121	1
Adjuvant	Patient 52	Long	TMA1	15.1238	1.12	1
	Control	Control	TMA1	0.0005445	0.014881	0
Palliative	Patient 53	Long	TMA2	1.8999	0.12362	0
Adjuvant	Patient 54	Short	TMA2	14.7198	13.9737	1
Abbreviated	Patient 55	Long	TMA2	22.9023	0.90274	0
Palliative	Patient 56	Long	TMA2	0.037882	0.56336	0
None	Patient 57	Long	TMA2	1.0868	1.4444	1
Adjuvant	Patient 58	Short	TMA2	18.7934	18.1866	1
Adjuvant	Patient 59	Long	TMA2	1.7063	0.063172	1
None	Patient 60	Long	TMA2	9.542	7.0785	1
Adjuvant	Patient 61	Short	TMA2	19.0859	16.1272	1
None	Patient 62	Long	TMA2	10.6791	9.8603	1
Adjuvant	Patient 63	Long	TMA2	0.018745	0.041513	1
Adjuvant	Patient 64	Long	TMA2	0.55041	19.0632	1
Adjuvant	Patient 65	Long	TMA2	1.2402	0.49816	1
Adjuvant	Patient 66	Long	TMA2	17.6284	19.305	1
Palliative	Patient 67	Short	TMA2	0.77098	0.41455	0
Adjuvant	Patient 68	Long	TMA2	0.60247	0.29322	1
Adjuvant	Patient 69	Long	TMA2	0.030478	3.9526	1
Adjuvant	Patient 70	Short	TMA2	15.6713	10.8444	1
Palliative	Patient 71	Long	TMA2	NaN	NaN	0
Adjuvant	Patient 72	Long	TMA2	0.25846	0.17936	1
Adjuvant	Patient 73	Short	TMA2	11.9171	16.5514	1
None	Patient 74	Long	TMA2	6.0028	0.15332	1
Adjuvant	Patient 75	Short	TMA2	6.1993	4.4175	1
Adjuvant	Patient 76	Long	TMA2	13.8582	7.622	1
Adjuvant	Patient 77	Short	TMA2	0.32042	16.4786	1
Adjuvant	Patient 78	Long	TMA2	18.8492	13.1404	1
Adjuvant	Patient 79	Short	TMA2	0.22783	14.9386	1
None	Patient 80	Long	TMA2	6.6138	8.1384	1
Adjuvant	Patient 81	Short	TMA2	15.1728	13.0859	1
Palliative	Patient 82	Long	TMA2	0.68159	19.004	0
None	Patient 83	Short	TMA2	13.9859	4.2827	1
Adjuvant	Patient 84	Short	TMA2	2.4222	16.2916	1
None	Patient 85	Long	TMA2	18.6512	3.0889	1
Palliative	Patient 86	Long	TMA2	11.4574	3.9858	0
Adjuvant	Patient 87	Short	TMA2	1.8416	0.42544	1
None	Patient 88	Long	TMA2	0.025773	8.0117	1
Adjuvant	Patient 89	Short	TMA2	12.2378	3.7559	1
None	Patient 90	Short	TMA2	11.8723	4.8686	1
Adjuvant	Patient 91	Short	TMA2	0.15667	2.7551	1
Adjuvant	Patient 92	Long	TMA2	8.8582	1.8105	1
Adjuvant	Patient 93	Short	TMA2	0.10941	19.35	1
None	Patient 94	Long	TMA2	0.11574	0.20912	1
Unknown	Patient 95	Short	TMA2	18.2469	21.7119	0
Adjuvant	Patient 96	Short	TMA2	13.894	16.5045	1
Adjuvant	Patient 97	No Info	TMA2	11.9099	11.5424	0
Adjuvant	Patient 98	No Info	TMA2	16.0678	5.4158	0
Palliative	Patient 99	Short	TMA2	10.3827	4.0243	0
Adjuvant	Patient 100	Short	TMA2	23.6787	10.0703	1
Possible Palliative	Patient 101	No Info	TMA2	2.481	0.11674	0
Adjuvant	Patient 102	No Info	TMA2	8.0577	4.59	0
	Control	Control	TMA2	0.079001	0.01912	0
Adjuvant	Patient 103	Short	TMA3	7.2946	0.91473	1
Adjuvant	Patient 104	Long	TMA3	9.1528	0.28965	1
Neoadjuvant	Patient 105	Short	TMA3	20.3912	17.7687	0
Adjuvant	Patient 106	Short	TMA3	2.8983	15.1324	1
None	Patient 107	Short	TMA3	0.27529	0.40593	1
Palliative	Patient 108	Long	TMA3	8.0194	0.24072	0
Adjuvant	Patient 109	Long	TMA3	7.1424	1.545	1
Adjuvant	Patient 110	Long	TMA3	3.8775	1.1324	1
None	Patient 111	Long	TMA3	10.2254	8.7248	1
Palliative	Patient 112	Short	TMA3	7.7263	1.2865	0
Adjuvant	Patient 113	Long	TMA3	3.0291	0.54184	1
Adjuvant	Patient 114	Long	TMA3	8.6632	1.8613	1
None	Patient 115	Long	TMA3	15.3397	0.62988	1
Adjuvant	Patient 116	Long	TMA3	0.64868	7.5885	1
Adjuvant	Patient 117	Short	TMA3	11.6768	0.14597	1
Palliative	Patient 118	Long	TMA3	20.9943	0.2182	0
None	Patient 119	Long	TMA3	6.5399	0.5836	1
Adjuvant	Patient 120	Short	TMA3	0.68693	11.165	1
Probable Adjuvant	Patient 121	Long	TMA3	10.9063	2.1698	0
Palliative	Patient 122	Long	TMA3	20.3474	5.2534	0
Adjuvant	Patient 123	Short	TMA3	11.2938	5.4299	1
Adjuvant	Patient 124	Long	TMA3	12.9629	1.1293	1
Adjuvant	Patient 125	Long	TMA3	16.9264	14.3365	1
Adjuvant	Patient 126	Long	TMA3	9.6888	8.9618	1
Adjuvant	Patient 127	Long	TMA3	10.7645	9.0843	1
Adjuvant	Patient 128	Short	TMA3	22.5781	17.203	1
Palliative	Patient 129	Short	TMA3	10.7551	6.7976	0
Adjuvant	Patient 130	Long	TMA3	12.5825	16.4021	1
Adjuvant	Patient 131	Long	TMA3	0.16024	19.6242	1
Adjuvant	Patient 132	Short	TMA3	14.8712	10.4439	1
None	Patient 133	Long	TMA3	15.7634	19.4395	1
Adjuvant	Patient 134	Long	TMA3	15.3817	18.563	1
Adjuvant	Patient 135	Long	TMA3	0.37385	23.8757	1
Adjuvant	Patient 136	Long	TMA3	14.0774	2.3424	1
Adjuvant	Patient 137	Short	TMA3	15.3375	18.8584	1
Adjuvant	Patient 138	Short	TMA3	8.0662	10.4685	1
Adjuvant	Patient 139	Short	TMA3	13.6255	0.3423	1
Adjuvant	Patient 140	Short	TMA3	1.6666	0.29166	1
Adjuvant	Patient 141	Short	TMA3	18.0802	17.2148	1
Adjuvant	Patient 142	Short	TMA3	3.6301	3.0359	1
Palliative	Patient 143	Short	TMA3	18.1452	8.0421	0
Unknown	Patient 144	Short	TMA3	10.9612	7.3874	0
Adjuvant	Patient 145	Short	TMA3	22.2231	24.1369	1
blank	Patient 146	Short	TMA3	0.13288	9.4128	0
blank	Patient 147	Short	TMA3	12.2924	13.8491	0
blank	Patient 148	Short	TMA3	0.47035	0.38123	0
blank	Patient 149	No Info	TMA3	0.72219	0.15478	0
blank	Patient 150	Short	TMA3	6.3877	NaN	0
blank	Patient 151	No Info	TMA3	12.5236	2.078	0
blank	Patient 152	Short	TMA3	3.264	0.10021	0
	Control	Control	TMA3	0.073781	0.017705	0
						107

### Sheet: 2C. UPMC_Panc-CA4
Supplemental table 2C
							3 marker panel			Threshold of each marker			High/Low: higher than threshold=1							Group summary
ID	Survival (Days)	Class based on 2-year survival	CA19-9_3sigma	sTRA_3sigma	CA19-9_6sigma	sTRA_6sigma	sTRA-3NOTCA199-3	CA199-6NOTsTRA-6	CA199-6ANDsTRA-6	sTRA-3NOTCA199-3	CA199-6NOTsTRA-6	CA199-6ANDsTRA-6	sTRA-3NOTCA199-3	CA199-6NOTsTRA-6	CA199-6ANDsTRA-6	Panel call	Panel result	Group		Group number	Type	Totals
PHS12-28753	1785	0	0.146694	0.044176	0.029569	0.0122313	0.0353952	0.134231	0.00425476	1.91867	11.0154	1.25893	0	0	0	0	TN	0		0	Low all (000)	14
PHS12-13430	1719.9	0	4.6774	3.90785	2.82565	2.14309	1.30296	3.94546	1.47405	1.91867	11.0154	1.25893	0	0	1	0	TN	3		1	sTRA-only (100)	4
PHS12-39642	1686	0	10.6207	3.9667	4.7192	1.84194	1.37092	8.79633	2.5181	1.91867	11.0154	1.25893	0	0	1	0	TN	3		2	CA19-9-only (010)	1
PHS12-17105	1676.1	0	7.92855	9.53805	5.41225	5.9633	2.28004	6.09553	5.6744	1.91867	11.0154	1.25893	1	0	1	0	TN	3		3	Dual-only (001, 101, or 011)	17
PHS12-19409	1595.1	0	6.6376	5.9135	3.11155	3.5828	2.55166	4.06082	4.8596	1.91867	11.0154	1.25893	1	0	1	0	TN	3		4	All (110 or 111)	4
PHS12-22065	1553.1	0	19.5414	21.322	9.5839	11.4413	9.07865	10.8121	16.0459	1.91867	11.0154	1.25893	1	0	1	0	TN	3
PHS12-40201	1545	0	6.5095	6.1027	2.98527	3.15745	2.82138	3.85067	4.47064	1.91867	11.0154	1.25893	1	0	1	0	TN	3
PHS12-32353	1526.1	0	7.69735	6.4081	4.9013	4.3205	1.20042	4.04475	5.9045	1.91867	11.0154	1.25893	0	0	1	0	TN	3
PHS12-32722	1488.9	0	6.44945	2.84408	3.04251	1.38376	0.395655	7.73581	1.80163	1.91867	11.0154	1.25893	0	0	1	0	TN	3
PHS12-38556	1460.1	0	9.58575	20.2341	4.12695	11.0792	13.0934	4.68801	8.00142	1.91867	11.0154	1.25893	1	0	1	0	TN	3
PHS12-39983	1428.9	0	5.82705	6.4752	3.07745	3.7808	2.82411	5.42885	4.82762	1.91867	11.0154	1.25893	1	0	1	0	TN	3
PHS12-4438	1397.1	0	1.6456	10.0633	0.600775	6.1667	9.01766	0.228363	1.99771	1.91867	11.0154	1.25893	1	0	1	0	TN	3
PHS12-20804	1380.9	0	4.4865	1.21686	1.8528	0.635206	0.650381	3.72397	0.741354	1.91867	11.0154	1.25893	0	0	0	0	TN	0
PHS12-41070	1356.9	0	0.54956	0.001564	0.18542	0	0.000382814	0.424989	0	1.91867	11.0154	1.25893	0	0	0	0	TN	0
PHS12-39654	1353.9	0	12.6603	5.41175	7.03845	2.11285	1.05175	14.2468	3.08843	1.91867	11.0154	1.25893	0	1	1	0	TN	3
PHS12-8196	1247.1	0	0.016714	2.74745	0.0040744	1.47185	2.7993	0.0140798	0.00390247	1.91867	11.0154	1.25893	1	0	0	1	FP	1
PHS12-33733	1110.9	0	11.8142	7.5034	5.51405	3.8521	1.62105	10.0253	5.25444	1.91867	11.0154	1.25893	0	0	1	0	TN	3
PHS12-40599	1053	0	7.94205	0.48592	4.7165	0.220601	0.0623666	8.42701	0.327187	1.91867	11.0154	1.25893	0	0	0	0	TN	0
PHS12-15235	959.1	0	4.58865	1.08899	2.95705	0.521545	0.252965	4.8913	0.580081	1.91867	11.0154	1.25893	0	0	0	0	TN	0
PHS12-24611	951.9	0	0.066632	0.221352	0.0359901	0.13171	0.218664	0.00694797	0.00132643	1.91867	11.0154	1.25893	0	0	0	0	TN	0
PHS12-8168	947.1	0	1.14918	0.026883	0.44643	0.0077023	0.0220042	1.13059	0.00223596	1.91867	11.0154	1.25893	0	0	0	0	TN	0
PHS12-11376	882.9	0	1.13207	6.06944	0.603709	3.73649	5.14152	0.528266	1.52991	1.91867	11.0154	1.25893	1	0	1	0	TN	3
PHS12-30980	843.9	0	16.2604	3.74575	9.1514	1.37755	0.95937	15.1216	2.16965	1.91867	11.0154	1.25893	0	1	1	0	TN	3
PHS12-29596	797.1	0	8.3024	0.175336	3.8347	0.0460755	0.155915	8.15876	0.0140099	1.91867	11.0154	1.25893	0	0	0	0	TN	0
PHS12-36353	729.9	1	2.57838	0.0396375	0.829886	0.021141	0.0252992	2.4119	0.0105585	1.91867	11.0154	1.25893	0	0	0	0	FN	0
PHS12-29254	708.9	1	0.1594	3.64352	0.03939	2.21701	3.98141	0.0826516	0.151621	1.91867	11.0154	1.25893	1	0	0	1	TP	1
PHS12-4660	665.1	1	11.2866	9.85455	5.7126	4.22145	2.08303	11.2863	5.33411	1.91867	11.0154	1.25893	1	1	1	1	TP	4
PHS12-5400	639	1	0.0408185	2.19165	0.00923425	1.3921	2.31681	0.0377411	0.00473772	1.91867	11.0154	1.25893	1	0	0	1	TP	1
PHS12-34066	600	1	14.1973	16.2367	6.61495	8.4049	7.44761	10.6505	7.31666	1.91867	11.0154	1.25893	1	0	1	0	FN	3
PHS12-31306	522.9	1	4.2776	18.037	1.8624	10.6628	14.9076	1.16426	4.15729	1.91867	11.0154	1.25893	1	0	1	0	FN	3
PHS12-4435	506.1	1	0.929242	17.3036	0.434943	8.8666	16.2737	0.274102	0.875762	1.91867	11.0154	1.25893	1	0	0	1	TP	1
PHS12-32992	410.1	1	22.326	7.5562	8.6388	2.5473	3.46368	20.4426	3.17728	1.91867	11.0154	1.25893	1	1	1	1	TP	4
PHS12-12895	404.1	1	0.403937	1.22649	0.056032	0.383211	1.17196	0.0608936	0	1.91867	11.0154	1.25893	0	0	0	0	FN	0
PHS12-8138	396	1	1.70548	0.204351	1.3617	0.009752	0.214971	3.0371	0.0062918	1.91867	11.0154	1.25893	0	0	0	0	FN	0
PHS12-25377	384.9	1	14.2622	6.3328	5.4557	3.26525	3.19277	12.1657	3.43298	1.91867	11.0154	1.25893	1	1	1	1	TP	4
PHS12-9714	324	1	1.44346	0.735735	0.81987	0.164685	0.265423	1.54676	0.1116	1.91867	11.0154	1.25893	0	0	0	0	FN	0
PHS12-30954	285	1	11.1393	1.89795	5.73165	0.623265	0.437196	10.6303	0.719956	1.91867	11.0154	1.25893	0	0	0	0	FN	0
PHS12-9756	276.9	1	4.03084	0.447287	1.89687	0.115239	0.294644	3.88294	0.0576472	1.91867	11.0154	1.25893	0	0	0	0	FN	0
PHS12-15647	269.1	1	13.3976	1.52407	7.57075	0.78574	0.228409	14.0027	0.985467	1.91867	11.0154	1.25893	0	1	0	1	TP	2
PHS12-29943	263.1	1	16.9826	10.1707	7.94735	4.89615	4.05876	13.1126	8.59759	1.91867	11.0154	1.25893	1	1	1	1	TP	4

### Sheet: 2D. UPMC_Panc-CA6
Supplemental table 2D
							3 marker panel			Threshold of each marker			High/Low: higher than threshold=1							Group summary
ID	Survival (Days)	Class based on 2-year survival	CA19-9_3sigma	sTRA_3sigma	CA19-9_6sigma	sTRA_6sigma	sTRA-3NOTCA199-3	CA199-6NOTsTRA-6	CA199-6ANDsTRA-6	sTRA-3NOTCA199-3	CA199-6NOTsTRA-6	CA199-6ANDsTRA-6	sTRA-3NOTCA199-3	CA199-6NOTsTRA-6	CA199-6ANDsTRA-6	Panel call	Panel result	Group		Group number	Type	Totals
PHS09-279	2907	0	1.08093	0.155284	0.378831	0.0584415	0.077536	0.937898	0.0545013	5.64937	5.99791	3.16228	0	0	0	0	TN	0		0	Low all (000)	22
PHS09-10823	2799	0	14.3423	8.31065	8.67105	3.8126	3.67051	13.2887	3.69967	5.64937	5.99791	3.16228	0	1	1	0	TN	3		1	sTRA-only (100)	3
PHS09-15899	2744.1	0	3.50704	1.23563	1.70288	0.487632	0.54995	5.76627	0.618798	5.64937	5.99791	3.16228	0	0	0	0	TN	0		2	CA19-9-only (010)	9
PHS09-24680	2676	0	10.3927	10.1328	5.81035	4.46265	2.55745	8.3098	4.63654	5.64937	5.99791	3.16228	0	1	1	0	TN	3		3	Dual-only (001, 101, or 011)	7
PHS11-1284	1694.1	0	1.27464	2.09639	0.459769	1.10138	1.86722	1.13405	0.226812	5.64937	5.99791	3.16228	0	0	0	0	TN	0		4	All (110 or 111)	0
PHS10-33918	1671	0	2.26891	0.0616531	1.05621	0.0222341	0.0297932	1.62212	0.00473462	5.64937	5.99791	3.16228	0	0	0	0	TN	0
PHS09-5788	1542.9	0	3.9195	2.1145	2.6426	1.3971	1.16795	3.67796	0.516927	5.64937	5.99791	3.16228	0	0	0	0	TN	0
PHS09-479	1476	0	4.95583	4.13532	2.59741	1.7743	3.67832	4.8388	0.120536	5.64937	5.99791	3.16228	0	0	0	0	TN	0
PHS09-24674	1382.1	0	11.7634	7.03046	5.07952	3.95398	3.23535	7.56103	7.76147	5.64937	5.99791	3.16228	0	1	1	0	TN	3
PHS11-40920	1188	0	1.3631	0.094629	0.44685	0.019706	0.0381407	1.31148	0.0052061	5.64937	5.99791	3.16228	0	0	0	0	TN	0
PHS09-1930	1073.1	0	2.5526	0.08286	1.5869	0.031186	0.0721862	2.84193	0.00181699	5.64937	5.99791	3.16228	0	0	0	0	TN	0
PHS09-8395	881.1	0	0.0349245	1.3504	0.015659	0.60656	1.29497	0.0340574	0.00265877	5.64937	5.99791	3.16228	0	0	0	0	TN	0
PHS09-2614	675.9	1	10.9101	5.67454	6.66894	3.31548	1.28481	7.97408	4.51273	5.64937	5.99791	3.16228	0	1	1	0	FN	3
HHS09-4997	668.1	1	2.18735	2.68266	0.755107	0.680497	1.84267	1.7929	0.277166	5.64937	5.99791	3.16228	0	0	0	0	FN	0
HHS10-4814	668.1	1	10.9982	5.65605	7.9202	3.7343	0.257556	8.79966	4.52984	5.64937	5.99791	3.16228	0	1	1	0	FN	3
PHS10-31138	666.9	1	8.7775	7.83362	4.86716	4.87894	3.38889	5.76167	4.85271	5.64937	5.99791	3.16228	0	0	1	0	FN	3
PHS11-10882	660	1	8.49935	1.8217	5.097	0.876375	0.121468	7.95207	0.838528	5.64937	5.99791	3.16228	0	1	0	1	TP	2
PHS09-18216	642	1	2.79616	2.14909	1.9644	0.81142	2.29819	2.74817	0.0474737	5.64937	5.99791	3.16228	0	0	0	0	FN	0
PHS10-37236	576	1	4.26985	2.00987	1.96771	1.19277	0.267874	3.64528	0.957208	5.64937	5.99791	3.16228	0	0	0	0	FN	0
PHS09-5741	540	1	1.52927	0.140996	1.01159	0.0418661	0.0729872	0.892321	0.0104861	5.64937	5.99791	3.16228	0	0	0	0	FN	0
PHS10-15530	525	1	3.5626	0.062523	1.4215	0.03133	0.0585376	3.14882	0	5.64937	5.99791	3.16228	0	0	0	0	FN	0
PHS10-26659	510.9	1	9.51623	3.82285	6.10584	2.14521	0.0531193	1.14905	0.00330957	5.64937	5.99791	3.16228	0	0	0	0	FN	0
PHS10-40974	501	1	5.45106	6.83349	3.43886	4.69272	0.0071126	0.0659767	0.00890018	5.64937	5.99791	3.16228	0	0	0	0	FN	0
PHS10-35157	500.1	1	8.907	5.17481	5.0618	2.59742	1.67883	7.67285	2.25784	5.64937	5.99791	3.16228	0	1	0	1	TP	2
PHS10-21962	477.9	1	0.0454211	3.5963	0.0164178	1.9178	3.48834	0.0119564	0.00522345	5.64937	5.99791	3.16228	0	0	0	0	FN	0
PHS10-39025	416.1	1	4.63115	1.99626	2.74812	1.14206	0.497303	6.77941	1.38676	5.64937	5.99791	3.16228	0	1	0	1	TP	2
PHS11-332	338.1	1	6.95295	0.78692	3.52955	0.294535	0.0854001	7.55643	0.283475	5.64937	5.99791	3.16228	0	1	0	1	TP	2
PHS11-12991	336.9	1	0.038328	4.81875	0.015551	2.50572	4.66551	0.0291709	0.0109721	5.64937	5.99791	3.16228	0	0	0	0	FN	0
PHS09-23567	335.1	1	0.118229	8.32345	0.0464695	4.65055	8.08297	0.0894446	0.0565004	5.64937	5.99791	3.16228	1	0	0	1	TP	1
PHS09-19211	318.9	1	9.16815	0.55951	5.7368	0.23703	0.0540725	8.70083	0.369054	5.64937	5.99791	3.16228	0	1	0	1	TP	2
PHS09-23835	318	1	14.0261	9.6495	8.4744	6.15835	2.40565	12.5119	6.00263	5.64937	5.99791	3.16228	0	1	1	0	FN	3
HHS10-5603	285	1	6.2789	1.9884	3.3768	0.87722	0.223523	6.36486	1.15103	5.64937	5.99791	3.16228	0	1	0	1	TP	2
PHS09-12320	267.9	1	0.0425925	5.43953	0.0077295	3.60459	5.36566	0.0340105	0.0102955	5.64937	5.99791	3.16228	0	0	0	0	FN	0
HHS09-2939	261.9	1	8.4698	6.0807	3.5	2.4078	3.92002	8.4285	1.71103	5.64937	5.99791	3.16228	0	1	0	1	TP	2
PHS10-36785	216.9	1	12.4864	1.6551	6.52815	0.900715	0.221218	13.0036	1.12306	5.64937	5.99791	3.16228	0	1	0	1	TP	2
PHS09-5284	195.9	1	4.66041	2.84084	2.26113	1.82615	1.05677	3.40815	2.73645	5.64937	5.99791	3.16228	0	0	0	0	FN	0
PHS10-16673	176.1	1	3.8282	0.233564	1.38407	0.146045	0.193089	3.62463	0.0432477	5.64937	5.99791	3.16228	0	0	0	0	FN	0
PHS09-4660	162.9	1	10.9399	6.6084	6.6073	3.7123	2.76366	9.37373	2.834	5.64937	5.99791	3.16228	0	1	0	1	TP	2
PHS09-18544	143.1	1	3.6426	8.3621	1.40275	3.79235	6.67175	4.04693	0.657241	5.64937	5.99791	3.16228	1	0	0	1	TP	1
PHS10-39858	138.9	1	0.727445	0.310218	0.35903	0.181646	0.0799953	0.663249	0.221825	5.64937	5.99791	3.16228	0	0	0	0	FN	0
PHS09-13714	123.9	1	0.0422945	8.05832	0.0186267	4.3739	7.89655	0.0237619	0.00354987	5.64937	5.99791	3.16228	1	0	0	1	TP	1
