## Supplementary material for "Detection of Chemotherapy-Resistant Pancreatic Cancer Using a Glycan Biomarker": TableS3

### Sheet: Key
Supplemental table 3. Plasma Biomarker Data
Supplemental table 3A. Demographic Information
	Demographic information for all sets of plasma samples used in analysis, including the Medical College of Wisconsin sets and the University of Pittsburgh Medical Center Sets.
Supplemental table 3B. Medical College of Wisconsin Set 1
	Marker and threshold summary for the Medical College of Wisconsin plasma samples, Set 1. Call groupings are also summarized.
Supplemental table 3C. Medical College of Wisconsin Set 2
	Marker and threshold summary for the Medical College of Wisconsin plasma samples, Set 2. Call groupings are also summarized.

### Sheet: 3A. Demographic Info
Supplemental table 3A.
	MCW set1	MCW set2	UPMC Set1	UPMC Set2
Total cases, N	90	61	55	30
Average age, y (SD)	65.1, (9.3)	65.5, (8.8)	68.4, (9.9)	68.7, (8.6)
Percent male	0.567	0.492	0.473	0.5
*Early progression, N	35	27	24	18
Average age, y (SD)	64.8, (7.8)	66.4, (9.8)	70.7, (11.6)	69.4, (9.1)
Percent male	0.6	0.407	0.458	0.611
*Late/No progression, N	42	28	31	12
Average age, y (SD)	64.0, (9.8)	64.2, (7.9)	66.6, (8.1)	67.7, (8.1)
Percent male	0.548	0.536	0.484	0.333
1. The MCW set1 and set2 use 18 month TTP as cutoff for early vs late while UPMC uses 18 month overall survival as cutoff.
2. There is no significant difference in age between early vs late group in any set.

### Sheet: 3B. MCW set1
Supplemental table 3B
		3 marker panel			Threshold of each marker			High/Low: higher than threshold=1
ID	True Classification: TTP>=18m is 0, <18m is 1	CA19-9:sTRA pre	MUC5AC:sTRA pre	MUC16:sTRA pre	CA19-9:sTRA pre	MUC5AC:sTRA pre	MUC16:sTRA pre	CA19-9:sTRA pre	MUC5AC:sTRA pre	MUC16:sTRA pre	Panel call	Panel result
6620	1	16226.7	251.096	101.134	21281.4	619.441	186.209	0	0	0	0	FN
6646	1	6393.6	169.746	2024.9	21281.4	619.441	186.209	0	0	1	0	FN
6668	1	6926.29	152.44	99.4045	21281.4	619.441	186.209	0	0	0	0	FN
6688	1	434.621	191.444	1230.04	21281.4	619.441	186.209	0	0	1	0	FN
6692	1	56065.2	320.576	670.86	21281.4	619.441	186.209	1	0	1	1	TP
6698	1	1778.03	258.144	5080.91	21281.4	619.441	186.209	0	0	1	0	FN
6700	1	118124	359.494	13055.4	21281.4	619.441	186.209	1	0	1	1	TP
6710	1	907.527	180.36	66.0641	21281.4	619.441	186.209	0	0	0	0	FN
6712	1	3404.88	233.629	142.344	21281.4	619.441	186.209	0	0	0	0	FN
6726	1	8109.14	13816.5	2847.66	21281.4	619.441	186.209	0	1	1	1	TP
6732	1	1154.42	267.354	616.915	21281.4	619.441	186.209	0	0	1	0	FN
6744	1	4608.13	322.501	62.4688	21281.4	619.441	186.209	0	0	0	0	FN
6750	1	45297.6	210.235	350.847	21281.4	619.441	186.209	1	0	1	1	TP
6774	1	559.506	221.925	110.021	21281.4	619.441	186.209	0	0	0	0	FN
6644	1	79328.5	235.995	4756.99	21281.4	619.441	186.209	1	0	1	1	TP
6724	1	39419.8	479.844	997.22	21281.4	619.441	186.209	1	0	1	1	TP
6734	1	103510	695.512	319.508	21281.4	619.441	186.209	1	1	1	1	TP
6762	1	27037.5	899.835	91.7388	21281.4	619.441	186.209	1	1	0	1	TP
6652	1	70504.5	937.161	52.5799	21281.4	619.441	186.209	1	1	0	1	TP
6656	1	4690.38	296.359	121.586	21281.4	619.441	186.209	0	0	0	0	FN
6658	1	21386.4	106.559	344.782	21281.4	619.441	186.209	1	0	1	1	TP
6680	1	11192.8	187.456	93.3285	21281.4	619.441	186.209	0	0	0	0	FN
6686	1	24677.4	209.782	199.534	21281.4	619.441	186.209	1	0	1	1	TP
6690	1	781.17	317.144	126.807	21281.4	619.441	186.209	0	0	0	0	FN
6696	1	16998.1	289.867	180.633	21281.4	619.441	186.209	0	0	0	0	FN
6706	1	48246.4	31629.5	2849.48	21281.4	619.441	186.209	1	1	1	1	TP
6716	1	31379.5	221.492	423.16	21281.4	619.441	186.209	1	0	1	1	TP
6718	1	11987.3	230.956	78.3789	21281.4	619.441	186.209	0	0	0	0	FN
6730	1	2710.67	170.455	96.4524	21281.4	619.441	186.209	0	0	0	0	FN
6736	1	70688.6	374.868	308.156	21281.4	619.441	186.209	1	0	1	1	TP
6742	1	126467	1373.33	144.239	21281.4	619.441	186.209	1	1	0	1	TP
6758	1	268.114	131.167	126.004	21281.4	619.441	186.209	0	0	0	0	FN
6764	1	6086.67	258.084	60.3832	21281.4	619.441	186.209	0	0	0	0	FN
6772	1	881.273	187.559	57.8536	21281.4	619.441	186.209	0	0	0	0	FN
6778	1	33786.5	168.964	370.032	21281.4	619.441	186.209	1	0	1	1	TP
6618	0	53011.7	217.213	79.562	21281.4	619.441	186.209	1	0	0	0	TN
6622	0	30902.9	176.547	73.4765	21281.4	619.441	186.209	1	0	0	0	TN
6624	0	2103.91	175.796	85.1115	21281.4	619.441	186.209	0	0	0	0	TN
6628	0	4503.63	178.948	76.1932	21281.4	619.441	186.209	0	0	0	0	TN
6630	0	2268	215.322	96.6435	21281.4	619.441	186.209	0	0	0	0	TN
6632	0	15454.8	183.421	106.203	21281.4	619.441	186.209	0	0	0	0	TN
6634	0	16075.2	386.616	240.417	21281.4	619.441	186.209	0	0	1	0	TN
6640	0	136467	421.938	90.6754	21281.4	619.441	186.209	1	0	0	0	TN
6642	0	9330.41	241.218	147.089	21281.4	619.441	186.209	0	0	0	0	TN
6648	0	10994.3	240.264	88.738	21281.4	619.441	186.209	0	0	0	0	TN
6650	0	136245	551.833	11.7406	21281.4	619.441	186.209	1	0	0	0	TN
6654	0	2950.33	320.116	147.335	21281.4	619.441	186.209	0	0	0	0	TN
6660	0	734.793	230.041	617.212	21281.4	619.441	186.209	0	0	1	0	TN
6662	0	739.125	266.604	503.593	21281.4	619.441	186.209	0	0	1	0	TN
6664	0	995.128	182.098	89.609	21281.4	619.441	186.209	0	0	0	0	TN
6666	0	2471.06	319.155	77.5332	21281.4	619.441	186.209	0	0	0	0	TN
6670	0	6852.35	271.999	96.2203	21281.4	619.441	186.209	0	0	0	0	TN
6672	0	6805.91	199.444	91.1269	21281.4	619.441	186.209	0	0	0	0	TN
6674	0	1259.03	204.116	525.754	21281.4	619.441	186.209	0	0	1	0	TN
6676	0	15981.7	137.05	4049.25	21281.4	619.441	186.209	0	0	1	0	TN
6682	0	22495.7	148.495	52.3068	21281.4	619.441	186.209	1	0	0	0	TN
6684	0	721.208	189.151	83.1661	21281.4	619.441	186.209	0	0	0	0	TN
6694	0	2169.43	485.76	2020.42	21281.4	619.441	186.209	0	0	1	0	TN
6702	0	46720.4	176.642	161.305	21281.4	619.441	186.209	1	0	0	0	TN
6704	0	25821.3	98.215	94.4742	21281.4	619.441	186.209	1	0	0	0	TN
6708	0	3318.1	222.942	76.4629	21281.4	619.441	186.209	0	0	0	0	TN
6714	0	608.243	177.899	62.3502	21281.4	619.441	186.209	0	0	0	0	TN
6720	0	379.141	210.063	83.8228	21281.4	619.441	186.209	0	0	0	0	TN
6722	0	1420.2	183.781	108.29	21281.4	619.441	186.209	0	0	0	0	TN
6740	0	1057.39	121.785	69.7233	21281.4	619.441	186.209	0	0	0	0	TN
6746	0	700.207	239.996	81.4014	21281.4	619.441	186.209	0	0	0	0	TN
6748	0	1434.02	191.512	75.0064	21281.4	619.441	186.209	0	0	0	0	TN
6752	0	8049.55	265.014	11.7406	21281.4	619.441	186.209	0	0	0	0	TN
6760	0	12111.1	199.223	169.665	21281.4	619.441	186.209	0	0	0	0	TN
6766	0	14308.3	329.516	78.2134	21281.4	619.441	186.209	0	0	0	0	TN
6768	0	614.991	168.049	80.6251	21281.4	619.441	186.209	0	0	0	0	TN
6770	0	1541.59	138.069	68.4195	21281.4	619.441	186.209	0	0	0	0	TN
6776	0	21426.7	181.757	157.795	21281.4	619.441	186.209	1	0	0	0	TN
6782	0	607.484	158.227	64.1916	21281.4	619.441	186.209	0	0	0	0	TN
6784	0	818.774	154.793	87.6856	21281.4	619.441	186.209	0	0	0	0	TN
6786	0	62328.9	4053.36	65.8563	21281.4	619.441	186.209	1	1	0	1	FP
6788	0	1704.78	716.971	88.3249	21281.4	619.441	186.209	0	1	0	0	TN

### Sheet: 3C. MCW set2
Supplemental table 3C
		3 marker panel			Threshold of each marker			High/Low: higher than threshold=1
ID	True Classification: TTP>=18m is 0, <18m is 1	CA19-9:sTRA pre	MUC5AC:sTRA pre	MUC16:sTRA pre	CA19-9:sTRA pre	MUC5AC:sTRA pre	MUC16:sTRA pre	CA19-9:sTRA pre	MUC5AC:sTRA pre	MUC16:sTRA pre	Panel call	Panel result
7573	1	903.426	0.49592	10641.4	299.916	0.125893	501.187	1	1	1	1	TP
7606	1	897.078	0.00950094	1446.91	299.916	0.125893	501.187	1	0	1	1	TP
7574	1	4055.21	0	389.797	299.916	0.125893	501.187	1	0	0	0	FN
7607	1	11228.4	0.0433804	1789.81	299.916	0.125893	501.187	1	0	1	1	TP
7575	1	80.7827	0	164.453	299.916	0.125893	501.187	0	0	0	0	FN
7609	1	212904	0.520168	2468.78	299.916	0.125893	501.187	1	1	1	1	TP
7610	1	4077.38	0.13299	611.567	299.916	0.125893	501.187	1	1	1	1	TP
7611	1	1969.32	0.165321	440.623	299.916	0.125893	501.187	1	1	0	1	TP
7613	1	16884.1	0.133952	1829.42	299.916	0.125893	501.187	1	1	1	1	TP
7618	1	97.3428	0.0183231	313.68	299.916	0.125893	501.187	0	0	0	0	FN
7622	1	4431.94	0.0105479	564.971	299.916	0.125893	501.187	1	0	1	1	TP
7576	1	235.202	0	766.652	299.916	0.125893	501.187	0	0	1	0	FN
7577	1	5227.28	0.0245482	1677.68	299.916	0.125893	501.187	1	0	1	1	TP
7578	1	87945.5	0.0202227	6767.77	299.916	0.125893	501.187	1	0	1	1	TP
7579	1	28364.9	0.063126	709.774	299.916	0.125893	501.187	1	0	1	1	TP
7580	1	58879	0.133477	859.037	299.916	0.125893	501.187	1	1	1	1	TP
7624	1	6038.64	0	0	299.916	0.125893	501.187	1	0	0	0	FN
7581	1	38.9719	0	491.168	299.916	0.125893	501.187	0	0	0	0	FN
7590	1	452.838	0	831.843	299.916	0.125893	501.187	1	0	1	1	TP
7600	1	9.88983	0	0	299.916	0.125893	501.187	0	0	0	0	FN
7625	1	1518.96	0.0456342	57.6455	299.916	0.125893	501.187	1	0	0	0	FN
7572	1	50.237	0.197017	4359.84	299.916	0.125893	501.187	0	1	1	1	TP
7582	1	88242.7	0	386.934	299.916	0.125893	501.187	1	0	0	0	FN
7583	1	2775.57	0	392.127	299.916	0.125893	501.187	1	0	0	0	FN
7603	1	769.959	0	833.196	299.916	0.125893	501.187	1	0	1	1	TP
7627	1	45593.9	0.00503858	2231.52	299.916	0.125893	501.187	1	0	1	1	TP
7628	1	84988.7	1.06995	455.575	299.916	0.125893	501.187	1	1	0	1	TP
7568	0	3.65769	0	0	299.916	0.125893	501.187	0	0	0	0	TN
7605	0	8.12445	0	458.134	299.916	0.125893	501.187	0	0	0	0	TN
7569	0	8.96286	0	7385.9	299.916	0.125893	501.187	0	0	1	0	TN
7608	0	46.341	0	170.798	299.916	0.125893	501.187	0	0	0	0	TN
7571	0	278.045	0.0239361	276.162	299.916	0.125893	501.187	0	0	0	0	TN
7612	0	292.957	0.0432153	83.9095	299.916	0.125893	501.187	0	0	0	0	TN
7614	0	69182.4	0.0287121	511.794	299.916	0.125893	501.187	1	0	1	1	FP
7615	0	637.546	0	410.375	299.916	0.125893	501.187	1	0	0	0	TN
7616	0	17.6263	0	632.011	299.916	0.125893	501.187	0	0	1	0	TN
7617	0	653.86	0	490.639	299.916	0.125893	501.187	1	0	0	0	TN
7619	0	150.961	0	287.345	299.916	0.125893	501.187	0	0	0	0	TN
7584	0	0.238107	0	369.246	299.916	0.125893	501.187	0	0	0	0	TN
7620	0	470.497	0.00814794	52.0952	299.916	0.125893	501.187	1	0	0	0	TN
7621	0	2344.11	0	235.776	299.916	0.125893	501.187	1	0	0	0	TN
7570	0	82.2827	0	3116.79	299.916	0.125893	501.187	0	0	1	0	TN
7595	0	1.84634	0	0	299.916	0.125893	501.187	0	0	0	0	TN
7596	0	50.6007	0	0	299.916	0.125893	501.187	0	0	0	0	TN
7585	0	24.3699	0	247.647	299.916	0.125893	501.187	0	0	0	0	TN
7597	0	10343.1	0.0596125	414.373	299.916	0.125893	501.187	1	0	0	0	TN
7586	0	1.0891	0.0872565	773.196	299.916	0.125893	501.187	0	0	1	0	TN
7587	0	0.399113	0	384.792	299.916	0.125893	501.187	0	0	0	0	TN
7588	0	14.9888	0	275.769	299.916	0.125893	501.187	0	0	0	0	TN
7598	0	92413.3	0.0388592	431.705	299.916	0.125893	501.187	1	0	0	0	TN
7623	0	2262.49	0	195.468	299.916	0.125893	501.187	1	0	0	0	TN
7589	0	168.991	0.0106046	499.34	299.916	0.125893	501.187	0	0	0	0	TN
7599	0	166.956	0	103.569	299.916	0.125893	501.187	0	0	0	0	TN
7592	0	5.7981	0	0	299.916	0.125893	501.187	0	0	0	0	TN
7601	0	36.9793	0.0120925	0	299.916	0.125893	501.187	0	0	0	0	TN
